# BEN-solo factors partition active chromatin to ensure proper gene activation in *Drosophila*

**DOI:** 10.1101/593830

**Authors:** Malin Ueberschär, Huazhen Wang, Chun Zhang, Shu Kondo, Tsutomu Aoki, Paul Schedl, Eric C. Lai, Jiayu Wen, Qi Dai

## Abstract

The *Drosophila* genome encodes three BEN-solo proteins including Insensitive (Insv), Elba1 and Elba2 that possess activities in both transcriptional repression and chromatin insulation. These proteins all have a DNA binding BEN domain. A fourth protein Elba3 bridges Elba1 and Elba2 to form a heterotrimeric complex ELBA. Here we report comprehensive investigation on the *in vivo* functions of these proteins in *Drosophila* embryos. We generate ChIP-seq data of all these factors from all cognate and non-cognate mutants to assess common and distinct binding locations of Insv and ELBA, and genetic interdependencies. Notably, while most Elba1 and Elba2 binding requires the full ELBA complex, the adapter protein Elba3 can associate with chromatin and repress gene expression independently of Elba1 and Elba2. We also employ high-resolution ChIP-nexus mapping to show that Insv binds to DNA in a symmetric configuration while the ELBA complex binds asymmetrically *in vivo*. We observe that motifs of known insulator proteins are enriched in ELBA and Insv ChIP peaks and demonstrate that ELBA collaborates with other insulator factors to regulate developmental patterning in embryos. To differentiate the insulator function of ELBA and Insv from their repressor activity, we determined real-time transcription change in mutant embryos using precision nuclear run-on sequencing. ELBA factor mutants dampen expression differences between pairs of ELBA-bound neighboring genes. Finally, transgenic reporters confirm insulation activity of ELBA- and Insv-bound sites. Altogether, these findings define ELBA and Insv as general insulator proteins in *Drosophila* and demonstrate the functional importance of insulators in partitioning transcription units.
