## Supplemental Table 1 for "BEN-solo factors partition active chromatin to ensure proper gene activation in *Drosophila*"

### Sheet: ChIP-seq
SampleName	raw_reads	After adaptor timmer	all_mapped_reads	all.mappability	MAQ>20.mapped_reads	MAQ>20.mappability
wtIgG	30626481	30545659	26067975	0.85341	20053939	0.656523
wtElba1	42749165	42658424	38266354	0.897041	32200414	0.754843
wtElba2	13916804	13882399	12015009	0.865485	9759284	0.702997
wtElba3	29146312	29085135	24876496	0.855299	21547378	0.740838
wtInsv	35746292	35663666	33044098	0.926548	28623850	0.802605
elba1IgG	6626979	6609834	4577685	0.692557	3612846	0.546586
elba1Elba1	15851901	15787632	8863648	0.56143	7023812	0.444893
elba1Elba2	9632362	9606663	6774598	0.705198	5455519	0.567889
elba1Elba3	17877859	17828124	14564305	0.816929	12327017	0.691437
elba1Insv	37931333	37849517	33770970	0.892243	28928446	0.764302
elba2IgG	30051912	29982094	24784573	0.826646	19089126	0.636684
elba2Elba1	38788443	38663367	30711487	0.79433	24523889	0.634293
elba2Elba2	15626363	15586587	12361885	0.79311	9876276	0.633639
elba2Elba3	55291041	55167574	49534246	0.897887	41785539	0.757429
elba2Insv	36171707	36088577	33283503	0.922273	28711346	0.79558
elba3IgG	1397213	1387861	1041895	0.75072	819603	0.590551
elba3Elba1	7588022	7564960	5557104	0.734585	4437403	0.586573
elba3Elba2	13130221	13079893	9740256	0.744674	7891269	0.603313
elba3Elba3	30297835	30193779	20424466	0.676446	16333054	0.540941
elba3Insv	20657033	20593800	18597713	0.903073	16153384	0.784381
insvIgG	13849687	13807435	8497670	0.615442	6933619	0.502166
insvElba1	15035433	14992437	11676686	0.778838	9969243	0.664951
insvElba2	11757221	11715639	8433989	0.719892	7062354	0.602814
insvElba3	42424049	42298001	35852624	0.84762	31155642	0.736575
insvInsv	21584059	21517808	16288882	0.756995	13303872	0.618273
wtInput	49600736	48944750	45015277	0.919716	34014765	0.694962
elba1Input	17521637	16652122	14745272	0.885489	11258145	0.676079
elba2Input	58591094	57870943	53491113	0.924317	41278650	0.713288
elba3Input	49997396	48159248	44052034	0.914716	33592447	0.697528
insvInput	75603991	72989939	63594244	0.871274	49660109	0.680369

### Sheet: ChIPnexus
lib	raw_count	remove_3'adaptor	collapsed_to_unique_reads	remove 5' barcode	reads>=22nt	mapped_reads	mappability
Elba1_ChIPnexus	87580729	86107422	9788851	8448202	8317357	5474212	0.658167
Elba2_ChIPnexus	23865910	23402928	3049238	2621148	2572964	1585602	0.616255
Elba3_ChIPnexus	81760468	79491827	11992566	10801313	10530172	7419217	0.704568
Insv_ChIPnexus	79279649	77753243	15603569	14064120	13791315	10059993	0.729444

### Sheet: PRO-seq
lib	raw_reads	after_trimmed_adaptor	after_remove_rRNAs	all_mapped_reads	MAQ>20_mapped_reads	all_mapped_mappability	uniquely_mapped_mappability
elba1_pro	57014391	49209926	40162795	38308527	25685053	0.953831	0.639524
elba2_pro	61808229	42860188	34391728	32179605	20661171	0.935679	0.60076
elba3_pro	80585803	58636928	43088727	40271382	25032403	0.934615	0.58095
insv_pro	73229888	50416642	37262875	35254504	23010937	0.946103	0.61753
yw_pro	116085191	93067543	72981442	69699798	51731206	0.955035	0.708827

### Sheet: RNA-seq
lib	raw_reads	trimmed_adaptor	mapped_reads	mappability
elba1_1	25020807	23982298	23138112	0.9648
elba1_2	24237614	23330411	22397811	0.960026
elba1_3	55187177	52759101	50891366	0.964599
elba2_1	20143334	19282614	17780980	0.922125
elba2_2	19892319	19125762	18227494	0.953034
elba2_3	29386820	28239831	27221453	0.963938
elba3_1	92367569	88463486	84982508	0.960651
elba3_2	68496164	65877486	63093053	0.957733
elba3_3	45046994	43416097	41736813	0.961321
insv_1	40839785	39066016	37374103	0.956691
insv_2	71242230	68691526	64033825	0.932194
insv_3	40934207	39372871	37169375	0.944035
yw_1	62904851	60090797	57430354	0.955726
yw_2	12181753	11731444	11216562	0.956111
yw_3	23818708	22725049	21684551	0.954214
