## Supplemental Table 2 for "BEN-solo factors partition active chromatin to ensure proper gene activation in *Drosophila*"

### Sheet: Sheet 1
pairs	npeak
elba1Elba1__elba2Elba1	41
elba1Elba1__elba3Elba1	2
elba1Elba2__elba2Elba2	48
elba1Elba2__elba3Elba2	12
elba1Elba3__elba2Elba3	96
elba1Elba3__elba3Elba3	4557
elba1Insv__elba2Insv	47
elba1Insv__elba3Insv	89
elba1Insv__insvInsv	3729
elba2Elba1__elba1Elba1	714
elba2Elba1__elba3Elba1	340
elba2Elba3__elba1Elba3	181
elba2Elba3__elba3Elba3	4490
elba2Insv__elba1Insv	832
elba2Insv__elba3Insv	509
elba2Insv__insvInsv	4990
elba3Elba1__elba2Elba1	49
elba3Elba2__elba1Elba2	34
elba3Elba2__elba2Elba2	68
elba3Elba3__elba1Elba3	24
elba3Elba3__elba2Elba3	116
elba3Insv__elba1Insv	454
elba3Insv__elba2Insv	138
elba3Insv__insvInsv	4615
insvElba1__elba1Elba1	3920
insvElba2__elba2Elba2	1202
insvElba3__elba3Elba3	6365
insvInsv__elba1Insv	534
insvInsv__elba2Insv	346
insvInsv__elba3Insv	632
wtElba1__elba1Elba1	3409
wtElba1__elba2Elba1	6556
wtElba1__elba3Elba1	1753
wtElba1__insvElba1	27
wtElba2__elba1Elba2	536
wtElba2__elba2Elba2	1589
wtElba2__elba3Elba2	756
wtElba2__insvElba2	104
wtElba3__elba1Elba3	1883
wtElba3__elba2Elba3	5253
wtElba3__elba3Elba3	6750
wtElba3__insvElba3	1011
wtInsv__elba1Insv	1709
wtInsv__elba2Insv	625
wtInsv__elba3Insv	1604
wtInsv__insvInsv	5160
elba1Elba1__elba1Input	30
elba1Elba2__elba1IgG	201
elba1Elba2__elba1Input	262
elba1Elba3__elba1IgG	1051
elba1Elba3__elba1Input	4434
elba1Insv__elba1IgG	1381
elba1Insv__elba1Input	3812
elba2Elba1__elba2IgG	2087
elba2Elba1__elba2Input	1543
elba2Elba2__elba2IgG	467
elba2Elba2__elba2Input	401
elba2Elba3__elba2IgG	6750
elba2Elba3__elba2Input	7406
elba2Insv__elba2IgG	7306
elba2Insv__elba2Input	8053
elba3Elba1__elba3IgG_old	74
elba3Elba1__elba3Input	67
elba3Elba2__elba3IgG	140
elba3Elba2__elba3IgG_old	417
elba3Elba2__elba3Input	440
elba3Elba3__elba3IgG_old	106
elba3Elba3__elba3Input	245
elba3Insv__elba3IgG	637
elba3Insv__elba3IgG_old	2684
elba3Insv__elba3Input	5963
insvElba1__insvIgG	2923
insvElba1__insvInput	3963
insvElba2__insvIgG	1186
insvElba2__insvInput	1115
insvElba3__insvIgG	2939
insvElba3__insvInput	7879
insvInsv__insvIgG	535
insvInsv__insvInput	1277
wtElba1__wtIgG	8377
wtElba1__wtInput	9077
wtElba2__wtIgG	3027
wtElba2__wtInput	1971
wtElba3__wtIgG	9523
wtElba3__wtInput	9746
wtInsv__wtIgG	8626
wtInsv__wtInput	8451
