## supplemental table 7 for "BEN-solo factors partition active chromatin to ensure proper gene activation in *Drosophila*"

### Sheet: Sheet1
List of Reagents
Plasmids	Reference
pI-Fab7-wt	Zhou et al. 1996
pBluescript_white	Mannervik - C80
pBluescript_LacZ	Mannervik - C49
Reagents and Other Materials
Company	Name	ID/Cat. No.
Roche	Alkaline-phosphatase-labelled anti-Digoxigenin antibody	cat. no. 11093274910
Agencourt	AMPure XP beads	cat. no. A63881
NEB	Q5 Hot Start High-Fidelity Polymerase	cat. no. M0493
Corning	Costar Spin-X centrifuge tube filters	cat. no. CLS8162-96EA
Bio-Rad	P-30 Columns	cat. no. 7326231
Invitrogen	M280 streptavidin beads	cat. no. 11205D
NEB	T4 RNA ligase	cat. no. M0204
NEB	T4 DNA ligase	cat. no. M0202
NEB	RppH	cat. no. M0356
NEB	PNK	cat. no. M0201
Thermo Fisher	Phusion polymerase 2x master mix	cat. no. F-533
Invitrogen	SuperScript III	cat. no. 18080093
Thermo Fisher	T3 RNA polymerase	cat. no. EP0101
Thermo Fisher	T7 RNA polymerase	cat. no. EP0111
Roche	Dig RNA labelling mix	cat. no. 11277073910
Fisher Chemical	Permount Mounting Medium	cat. no. SP15
CRISPR deletion sgRNAs
	Fwd	Rev
elba1	CTTC GTGGCTGCTGAGAAGCTGCTA	AAAC TAGCAGCTTCTCAGCAGCCAC
elba2	CTTC GGCACTGCCTTAACGGGAAC	AAAC GTTCCCGTTAAGGCAGTGCCCG
elba3	CTTC GGCGAAACTCATACTGGCAG	AAAC CTGCCAGTATGAGTTTCGCC
CRISPR genotyping primers
	Fwd	Rev
elba1	TCGATGGTGAGGAGATCGAGAGCCTTGC	ACTACCTGTAAAGGTTTTCGCATTGGTG
elba2	CGGCCCATAATGAAGCAGGAGGAGATGGCG	GGTGCCATTGGGTCCCAGTACGTACACC
elba3	TCGGTTATCCTGGTTCCTGGCCGAAGTC	CCATCTCCGGTTCGGGACTGTATTGCAC
TetR cloning oligos
Elba1_1_KpnIF	CGGGGTACCagcacaGTGATTAACCGCCGTCAGCGT
Elba1_364_XbaIR	GCtctagaCTACTTTGATTTGCGCTGCATTC
Elba2_1KpnIF	CGGGGTACCGTGGCCGGCGGATTTCGACCGT
Elba2_382XbaIR	GCtctagaCTAATACTCCTCCTTGATGGCGA
Elba3_1KpnIF	CGGGGTACCGTGAGCAACATCAGCAACGAC
Elba3_380_XbaIR	GCtctagaCTAATGAAGTTCGTCTCCGGATG
Insv_1_KpnIF	CGGGGTACCGTGGAAAACCAATATCAGCGCATAG
Insv_367_XbaIR	GCtctagactaaataatgttctccttttcgtg
Insulator construct primers
The BamHI site CGGGATCCCG was added 5' of each primer to allow cutting of PCR fragments close to their ends. Exception: Antp insul rep, where BglII sites were added (GAAGATCTTC)
Name of Construct	Fwd	Rev	Location
Abd-A insul rep	AATCGTATTGCCGCACTACA	GGAAAACCCCCTCCGTAGAC	chr3R:12,655,339-12,655,637
CG4278 insul rep	ATGTGACCTGCTAATAAAAT	GTTCATCCTTCTCAGCATTC	chr2L:16,326,940-16,327,174
Antp insul rep	ATACCGTTATGCTGCTGGGA	CGACGCTGACGCACATAAAT	chr3R:2,824,817-2,825,132
inv insul rep	CCGCTGATTGGATGTTCGAA	CGCTATCGTCTTCGATTGAC	chr2R:7,363,098-7,363,348
fas insul rep	CAAATGCCGCCAAACAACAA	GCTCCGTTGCGAAATTCGAT	chr2R:9,510,342-9,510,652
CG42368 insul rep	GTTCGGGATTCAAAAGCGAT	GCCAGGGCTATAAACATATG	chr2L:6,411,223-6,411,437
dpr8 insul rep	ATCCTTCGTGTGCGCTTTG	ACGAAACGAATCGAATCGAG	chrX:14,216,100-14,216,342
CG34370 insul rep	ATGAGCTGCTTTGGCGAAAT	CGGAAACGGTCTTTACCGTT	chr2R:17,926,950-17,927,197
Lasp insul rep	GATAACACCGCACAGAGCTC	CGAATAGATGGTCACACTGC	chr3L:16,704,629-16,704,905
wg insul rep	GCCATTTCTTATTGGGCCAT	TGTATCGTAAATTTGGCTGT	chr2L:7,306,845-7,307,299
Wnt2 insul rep	GATTTGAAGACGACATCCGA	ACGGCGAGATGGATGTGAAT	chr2R:5,381,557-5,381,766
CG32333 insul rep	ATTCATCCGACGACGCATTC	CAACGAGCGCAACTATTGTG	chr3L:1,275,855-1,276,054
Parp insul rep	GGACCTTGAACTGATAAGGA	GCTCAAGCTGTCCCATATAC	chr3RHet:1,954,896-1,955,863
PQBP-1 insul rep	CTGGTCACTGGTAACTGATT	CTTAACAGTGCTCAGCTCTG	chr3R:4,303,248-4,303,434
